# Unlocking the Neuropeptidome using a Novel Endogenous Peptidomics Framework

**DOI:** 10.1101/2025.06.12.659356

**Authors:** Lauren Fields, Wenxin Wu, Tina C. Dang, Angel E. Ibarra, Mitchell Gray, Lingjun Li

**Affiliations:** Department of Chemistry, University of Wisconsin-Madison, 1101 University Avenue, Madison, WI 53706; School of Pharmacy, University of Wisconsin-Madison, 777 Highland Avenue, Madison, WI 53705

**Author notes:** Equal contribution (Lauren Fields, Wenxin Wu).

**Keywords:** Neuropeptide, EndoGenius, peptide, mass spectrometry, peptidomics, endogenous, spectral library, DIA, FAIMS

## Abstract

Endogenous peptides have garnered increasing attention over the past decade driven by the development of advanced analytical methods. However, large-scale investigations of peptides as potential disease biomarkers or drug candidates are still hindered by their challenging biochemical properties and the scarcity of specialized analytical tools. Among these, neuropeptides are particularly challenging to study due to their low *in vivo* concentration, rapid turnover rate, and high structural variability. Data-independent acquisition (DIA) mass spectrometry (MS) has shown great ability in profiling low-abundance ions. Nevertheless, most available DIA analytical tools are designed for proteomics studies and are not suitable for endogenous peptides, as there is no set enzymatic cleavage for these peptides. Here, we introduce the novel EndoGenius platform, paired with DIA-NN, to achieve high-confidence neuropeptide identification using an updated spectral library for DIA MS analysis. By employing orthogonal offline fractionation, ion mobility instrumentation, and an optimized database searching algorithm specifically for neuropeptides, we have constructed the largest crustacean neuropeptide spectral library to date. With this library, in combination with neural networking technology, we report a 100-fold increase in the number of neuropeptides identified in all *Cancer borealis* tissues analyzed. We also cross-validated these findings with transcriptomics data to enhance identification confidence. This workflow presents a novel analytical framework for DIA peptidomics analysis, offering a robust approach to studying neuropeptides and other endogenous peptides.

**TOC:** 

**Synopsis:** We present a framework that capitalizes on robust analytical innovations and an optimized bioinformatics pipeline to provide the most comprehensive snapshot of the crustacean neuropeptidome to-date.
