## Supplemental File 2 for "Unlocking the Neuropeptidome using a Novel Endogenous Peptidomics Framework"

### Sheet: Sheet1
Supporting File 2: Spectral library sequence comparison. This table contains the original spectral library backbone and the new spectral library backbone.
original spectral library sequence	New spectral library sequence
ALGVYGDSRQNYDFGL	TPLGDLSGSLGHPVE
HSPSYASSDFGL	PLGDLSGSLGHPVE
DPYAFGL	NSELINSLLGISRLMNEA
EPYAFGL	RSAQGLGKMERLLASYRGALEPNTPLGDLSGSLGHPVE
GDPYAFGL	TPDDTPEHGLQVSED
GDPYAFGL	RGALEPNTPLGDLSGSLGHPVE
SSGQYAFGL	RSAQGLGKMERLLVSYRGAVEPNTPLGDLSGSLGHPVE
SPSDVSDSYTL	QDDLIHLQDLED
AGPYSFGL	RSAQGMGKMERLLASYRGALEPSTPLGDLSGSLGHPVE
APQPYAFGL	DEDNLYHELSED
PRVYSFGL	NFDEIDRSGFGFA
SPSDVSDSYTL	NFDEIDRSSFGFN
GGWNKFQGSW	RSAQGMGKMERLLASYRGALEPSTPLGDLSGSLGHPVE
PATDLYAFGL	YRGALEPNTPLGDLSGSLGHPVE
APQPYAFGL	DFDEIDRSGFGFA
GSGQYAFGL	RSAQGLGKMERLLASYRGALEPNTPLGDLSGSLGHPVE
GSGQYAFGL	DFDEIDRSGFGFV
SSGQYAFGL	NTPLGDLSGSLGHPVE
SGKWSNLRGAW	EDNLYHDLSED
NNWSKFQGSW	NNNWSKFQGSW
NNWSKFQGSW	NFDEIDRSSFGF
VPNDWAHFRGSW	NFDEIDRSGFGF
VPNDWAHFRGSW	RSAQGMGKMERLLASYRGALEPSTPLGDLSGSLGHPVE
NWNKFQGSW	DFDEIDRSSFGFV
SGKWSNLRGAW	TSWGKFQGSW
NDWSKFGQSW	VPNDWAHFRGSW
GNWNKFQGSW	RSAQGMGKMERLLASYRGALEPSTPLGDLSGSLGHPVE
TSWGKFQGSW	NFDEIDRSGFGFV
GNWNKFQGSW	NFDEIDRSSFGFV
NWNKFQGSW	NNWSKFQGSW
TSWGKFQGSW	RSAQGLGKMERLLASYRGALEPNTPLGDLSGSLGHPVE
STNWSSLRSAW	DFDEIDRSSFGFN
NNNWSKFQGSW	RSAQGMGKMERLLASYRGALEPSTPLGDLSGSLGHPVE
QDDLIHLQDLED	RSAQGLGKMERLLASY
TPDDTPEHGLQVSED	ALEPNTPLGDLSGSLGHPVE
TPDDTPEHGLQVSED	GNWNKFQGSW
TPDDTPEHGLQVSED	RSAQGLGKMERLLASYRGALEPNTPLGDLSGSLGHPVE
TPDDTPEHGLQVSED	ADDMTEEAALQAAED
NDWSKFGQSW	ADDMTEEAALQAAED
STNWSSLRSAW	NSELINSILGLPKVMNDA
NNNWSKFQGSW	MFAPLSGLPGNLRTI
VPNDWAHFRGSW	NPDWAHFRGSW
AWSNLGQAW	RSAQGLGKMERLLVSYRGAVEPNTPLGDLSGSLGHPVE
QWSSMRGAW	APSGFLGMR
QWSSMRGAW	GGWNKFQGSW
AWSNLGQAW	FDAFTTGFGHS
AWSNLQGAW	RSAQGLGKMERLLVSY
AGWSSMRGAW	QDLDHVFLRF
AGWSSLQ	EFDDYGHMRF
AWSNLQGAW	FDEIDRSGFGFA
AGWSSMRGAW	APSGFLGMR
SGKWSNLRGAW	RSAQGLGKMER
VPNDWAHFRGSW	SGKWSNLRGAW
VPNDWAHFRGSW	GRSAFAFGPRP
TPDTLISA	AGWSSMRGAW
TPDTLISA	AGWSSMRGAW
QDEGSGLAGAQA	NSELINSLLGLSRLMNEA
ADDMTEEAALQAAED	NFDEIDRSGF
QDDLIHLQDLED	DEIDRSGFGFA
QDDLIHLQDLED	NFDEIDRSSF
QDEGSGLAGAQA	FDAFTTGFGHN
NNNWTKFQGSW	STNWSSLRSAW
AGWSSMRGAW	NFDEIDRSGF
DPYAFGLGKRPDMYAFGL	TSWGKFQGSW
DPYAFGLGKRPDMYAFGL	NSELINSILGLPKVMNDA
DPYAFGLGKRPADLYEFGL	TPSGFLGMR
DPYAFGLGKRPADLYEFGL	ANFAFAPRP
DPYAFGLGKRPADLYEFGL	NFDEIDRSSF
DPYAFGLGKRPADLYEFGL	SSRFVGGSRY
DPYAFGLGKRPADLYEFGL	NFDEIDRSGFG
EPYAFGLGKRPATDLYAFGL	PSGFLGMR
GSGQYAFGLGKKAGGAYSFGL	SGFYANRY
EPYAFGLGKRPATDLYAFGL	EIDRSGFGFA
DPYAFGLGKRPDMYGFGL	APSGFLGMRG
MFAPLSGLPGNLRTI	NEDNLLNLSED
MFAPLSGLPGNLRTI	RSAQGLGKMERLLA
VPDAPKEVSKGHEGGRLQ	APSGFLGMR
VPDAPKEVSKGHEGGRLQ	RSAQGLGKMERLLASY
VPDAPKEVSKGHEGGRLQ	RSAQGLGKMERL
VPDAPKEVSKGHEGGRLQ	NFDEIDRSGFA
VPDAPKEVSKGHEGGRLQ	NFDEIDRSSFG
VPDAPKEVSKGHEGGRLQ	EFDDYGHMRF
VPDAPKEVSKGHEGGRLQ	SGGFAFSPRL
VPDAPKEVSKGHEGGRLQ	MFAPLSGLPGNLRTI
MFAPLSGLPGNLRTI	RSAQGLGKMER
MFAPLSGLPGNLRTI	NSELINSILGLPKVMNEA
MFAPLSGLPGNLRTI	RSAQGLGKMERLL
QIRYHQCYFNPISCF	GYSKNYLRF
MFAPLSGLPGNLRTI	GAHKNYLRF
MFAPLSGLPGNLRTI	ATFAFAPRP
MFAPLSGLPGNLRTI	NFDEIDRSSFA
QRTYSFGL	APSGFLGMR
QRAYSFGL	NFDEIDRSGFGF
QRDYSFGL	FVGGSRY
QRTYSFGL	GSGFAFSPRL
QRDYSFGL	APSGFLGMRG
PRAYSFGL	RSAQGLGKMERL
SGSYNFGL	SRFVGGSRY
PRTYSFGL	YKIFEPLRESN
QRDYSFGL	RSAQGLGKMERLLASYRGALEPNTPLGDLSGSVGHPVE
DRPYSFGL	TPSGFLGMR
PSMYAFGL	SENRNFLRF
PRTYSFGL	GDEVASEDDFQDGED
PRAYSFGL	DENRNFLRF
PKTYSFGL	RSAQGLGKMERLLAS
PDMYGFGL	TNFAFSPRL
EPYAFGL	TPSGFLGMR
DPYAFGL	RSAQGLGKMERL
DPYAFGLRHTSFVLYAFGL	RFVGGSRY
HSPSYASSDFGL	GNRNFLRF
ALGVYGDSRQNYDFGL	YKIFEPLRE
PATDLYAFGL	HIGSLYRD
PADLYEFGL	SGFLGMR
PADLYEFGL	TNFAFAPRP
TPHTYSFGL	GGRNFLRF
THPTYSFGL	EIDRSGFGF
AGGAYSFGL	RSAQGLGKMERLLA
QRAYSFGL	NSELINSILGLPKVMNDA
QRDYSFGL	GAHKNYLRF
QRAYSFGL	NPDWAHFRGSW
AGPYSFGL	NSELINSILGLPKVMNDA
QRAYSFGL	QRAYSFGL
QRDYSFGL	PRDYAFGL
PDMYAFGL	RSAQGLGKMERLLASYRGALEPNTPLGDLSGSVGHPVE
PDMYGFGL	SGFYANRY
PRDYAFGL	PRTYSFGL
PSMYAFGL	GATFGEEDMASQEQ
PDMYAFGL	RSAQGLGKMERLLAS
SDMYSFGL	DEDNMYQNLLED
DRPYSFGL	AWSNLQGAW
SGSYNFGL	YKIFEPLRESNL
PDMYAFGL	PSGFLGMR
PDMYGFGL	RSAQGLGKMERLLASYRGALEPNTPLGDLSGSLGHPVE
QRTYSFGL	SGFLGMR
PDMYGFGL	RSAQGLGKMERLLVSY
PRDYAFGL	NFDEIDRSSFGFA
QRTYSFGL	SKNYLRF
TDSQYDNYN	SGKWSNLRGAW
ALGVYGDSRQNYDFGL	YRGALEPNTPLGDLSGSLGHPVE
ALGVYGDSRQNYDFGL	YKIFEPLRES
DPYAFGLRHTSFVLYAFGL	SNFAFAPRP
ALGVYGDSRQNYDFGL	TPSGFLGMR
GEEIQDAEE	EDNLYHDLSED
ADDMTEEAALQAAED	DEDSLYQDLNED
ADDMTEEAALQAAED	STDWSSLRSAW
AGWSSLQ	PRAYSFGL
VPNDWAHFRGSW	DNFAFAPRP
QDDLIHLQDLED	DEDNSYYDLNED
SGKWSNLRGAW	GDRNFLRF
ADDMTEEAALQAAED	SENRNFLRF
GEEIQDAEE	YKIFEPLR
QWSSMRGAW	ENRNFLRF
ADDMTEEAALQAAED	QRNFLRF
SGDWSSLRGAW	GYSKNYLRF
AGWSSMRGAW	AYNRSFLRF
STDWSSLRSAW	HIGSLYRS
STDWSSLRSAW	EIDRSSFGFN
TGWNKFQGSW	LLASYRGALEPNTPLGDLSGSLGHPVE
ADDMTEEAALQAAED	PSGFLGMR
GSGQYAFGLGKKAGGAYSFGL	LYFAPRL
DPYAFGLGKRPDMYGFGL	TNFAFAPRP
GSGQYAFGLGKKAGGAYSFGL	FYSQRY
DPYAFGLGKRPADLYEFGL	EGFYSQRY
DPYAFGLGKRPDMYGFGL	FYANRY
QIRYHQCYFNPISCF	AGGAYSFGL
QIRYHQCYFNPISCF	VPNDWAHFRGSW
QIRYHQCYFNPISCF	AHRNFLRF
DIDSLLERKI	PATDLYAFGL
DIDSLLERKI	DEDNTNSLSED
DIDSLLERKI	YPSGFLGMR
DIDSLLERKI	DRPYSFGL
QTFQYSRGWTN	APQRNFLRF
QTFQYSRGWTN	EPLDHVFLRF
QTFQYSRGWTN	HDSPHVFLRF
RSAQGLGKMER	PSLRLRF
RSAQGLGKMER	GNRNFLRF
RSAQGLGKMER	PSMYAFGL
RSAEGLGRM	NNNWTKFQGSW
RSAQGLGKMERL	AGWSSTSRAW
RSAQGLGKMERLL	APQPYAFGL
RSAEGLGRM	RSAQGLGKMEHLLASY
RSAQGLGKMERLLA	APQPYAFGL
RSAQGLGKMERLLA	IFVGGSRY
RSAQGLGKMERLLA	SDEDDASDMMMMDPASYNRYV
RSAQGLGKMERL	PRDYAFGL
RSAQGLGKMERLLA	GSGQYAFGL
RSAQGLGKMERL	AYNRSFLRF
RSAQGLGKMERL	PRAYSFGL
RSAQGLGKMERL	PKTYSFGL
TPLGDLSGSLGHPVE	PSGFLGMR
RSAQGLGKMERLL	EIDRSGFGFA
KIFEPLR	QRTYSFGL
KIFEPLR	RSAQGLGKMERLLASYRGALEPNTPLGDLSGSVGHPVE
KIFEPLR	GGRNFLRF
KIFEPLR	RSAQGLGKMERLL
RSAQGLGKMERLLASY	SSFSPRP
RSAQGLGKMERLLA	PDMYGFGL
NTPLGDLSGSLGHPVE	ANFAFAPRP
RSAQGLGKMERLLASY	PADLYEFGL
RSAQGLGKMERL	SSGQYAFGL
RSAQGLGKMERL	SGFLGMR
TPLGDLSGSLGHPVE	QGFYSQRY
RSAEGLGRMG	SMPSLRLRF
RSAQGLGKMERLL	YKIFEPL
ALEPNTPLGDLSGSLGHPVE	SRNFLRF
RSAQGLGKMERLLASY	RSAQGLGKMERLLVSYRGAVEPNTPLGDLSGSLGHPVE
ALEPNTPLGDLSGSLGHPVE	SGFYANRY
NTPLGDLSGSLGHPVE	DEDNLYYDLNED
RSAQGLGKMERLL	NFLRF
RGALEPNTPLGDLSGSLGHPVE	EMPSLRLRF
RGALEPNTPLGDLSGSLGHPVE	RSAQGLGKMERLLA
ALEPNTPLGDLSGSLGHPVE	FVGGSRY
GLDMGLGRGFSGSQAAKHLMGIAAANYAGGP	RSAQGLGKMEHLLASYRGALEPNTPLGDLSGSLGHPVE
GLDMGLGRGFSGSQAAKHLMGIAAANYAGGP	DEDNFQGLSED
GLDMGLGRGFSGSQAAKHLMGIAAANYAGGP	KIFEPLR
GLDMGLGRGFSGSQAAKHLMGIAAANYAGGP	RSFLRF
GLDMGLGRGFSGSQAAKHLMGIAAANYAGGP	DRNFLRF
GLDMGLGRGFSGSQAAKHLMGIAAANYAGGP	PDMYAFGL
GLDMGLGRGFSGSQAAKHLMGIAAANYAGGP	QDLDHVFLRF
GLDMGLGRGFSGSQAAKHLMGIAAANYAGGP	AGPYSFGL
GLDMGLGRGFSGSQAAKHLMGIAAANYAGGP	GFLGMR
GLDMGLGRGFSGSQAAKHLMGIAAANYAGGP	ATFAFAPRP
GLDMGLGRGFSGSQAAKHLMGIAAANYAGGP	SGSYNFGL
GLDMGLGRGFSGSQAAKHLMGIAAANYAGGP	SDMYSFGL
GLDMGLGRGFSGSQAAKHLMGIAAANYAGGP	GFLGMR
GLDMGLGRGFSGSQAAKHLMGIAAANYAGGP	RNFLRF
RSAEGLGRMGRLLASLKSDTVTPLRGFEGETGHPLE	GGGSSRDPML
RSAEGLGRMGRLLASLKSDTVTPLRGFEGETGHPLE	EGFYSQRY
RSAEGLGRMGRLLASLKSDTVTPLRGFEGETGHPLE	SKNYLRF
RSAEGLGRMGRLLASLKSDTVTPLRGFEGETGHPLE	GRNFLRF
RSAEGLGRMGRLLASLKSDTVTPLRGFEGETGHPLE	LQGEMSLFSSLSSSESVRQDSVRSPSSLSRSEG
RSAEGLGRMGRLLASLKSDTVTPLRGFEGETGHPLE	PDMYGFGL
RSAEGLGRMGRLLASLKSDTVTPLRGFEGETGHPLE	GNSFLRF
RSAEGLGRMGRLLASLKSDTVTPLRGFEGETGHPLE	ADLYSFGL
RSAEGLGRMGRLLASLKSDTVTPLRGFEGETGHPLE	DVRTPALRLRF
GLDMGLGRGFSGSQAAKHLMGIAAANYAGGP	TQNWTKFQGSW
GLDMGLGRGFSGSQAAKHLMGIAAANYAGGP	GSNWSNLRGAW
RSAQGLGKMERLLVSYRGAVEPNTPLGDLSGSLGHPVE	ENRNFLRF
RSAQGLGKMERLLVSYRGAVEPNTPLGDLSGSLGHPVE	RSAQGLGKMERLLVSYRGAVEPNTPLGDLSGSLGHPVE
RSAQGMGKMERLLASYRGALEPSTPLGDLSGSLGHPVE	FYSQRY
RSAQGMGKMERLLASYRGALEPSTPLGDLSGSLGHPVE	RSAQGLGKMERLLASYRGALEPNTPLGDLSGSVGHPVE
RSAQGLGKMERLLVSYRGAVEPNTPLGDLSGSLGHPVE	PATDLYAFGL
RSAQGLGKMERLLVSYRGAVEPNTPLGDLSGSLGHPVE	SSTPLGFLSQDHS
RSAQGMGKMERLLASYRGALEPSTPLGDLSGSLGHPVE	GGAYSFGL
RSAQGLGKMERLLVSYRGAVEPNTPLGDLSGSLGHPVE	PDMYAFGL
RSAQGLGKMERLLVSYRGAVEPNTPLGDLSGSLGHPVE	SGFLGMR
GLDMGLGRGFSGSQAAKHLMGIAAANYAGGP	LTNYGGFLRF
RSAQGLGKMERLLVSYRGAVEPNTPLGDLSGSLGHPVE	PRTYSFGL
RSAQGLGKMERLLVSYRGAVEPNTPLGDLSGSLGHPVE	HSPSSASYDFGL
RSAQGMGKMERLLASYRGALEPSTPLGDLSGSLGHPVE	DRPYSFGL
RSAQGLGKMERLLVSYRGAVEPNTPLGDLSGSLGHPVE	APQRNFLRF
RSAQGMGKMERLLASYRGALEPSTPLGDLSGSLGHPVE	HIGSLYRD
RSAQGMGKMERLLASYRGALEPSTPLGDLSGSLGHPVE	SRPYSFGL
RSAQGMGKMERLLASYRGALEPSTPLGDLSGSLGHPVE	FVNSRY
RSAQGMGKMERLLASYRGALEPSTPLGDLSGSLGHPVE	LGNWSNLRGAW
RSAQGMGKMERLLASYRGALEPSTPLGDLSGSLGHPVE	TNFAFSPRL
RSAQGMGKMERLLASYRGALEPSTPLGDLSGSLGHPVE	SRQYSFGL
YRGALEPNTPLGDLSGSLGHPVE	PAFYSQRY
YRGALEPNTPLGDLSGSLGHPVE	SDYAFGL
YRGALEPNTPLGDLSGSLGHPVE	SMPSLRLRF
RSAQGLGKMERLLA	LSSRFVGGSRY
RSAQGLGKMERLL	PLRFRAWQTTC
LASYRGALEPNTPLGDLSGSLGHPVE	FYANRY
LASYRGALEPNTPLGDLSGSLGHPVE	AWPHSFS
GALEPNTPLGDLSGSLGHPVE	RSVEGVSRME
LLASYRGALEPNTPLGDLSGSLGHPVE	FSPRL
TPLGDLSGSLGHPVE	DGGRNFLRF
GALEPNTPLGDLSGSLGHPVE	PSMRLRF
LLASYRGALEPNTPLGDLSGSLGHPVE	RGPYAFGL
RSAQGLGKMERLL	APPSMRLRF
TPLGDLSGSLGHPVE	FVGGSRY
RSAQGLGKMERLLAS	TPHTYSFGL
RSAQGLGKMERLLA	DGNRNFLRF
LLASYRGALEPNTPLGDLSGSLGHPVE	QRNFLRF
YRGALEPNTPLGDLSGSLGHPVE	NFLRF
ALEPNTPLGDLSGSLGHPVE	LKAYDFGL
RSAQGLGKMERLLA	AWSNLGQAW
GALEPNTPLGDLSGSLGHPVE	KIFEPLR
RSAQGLGKMERLLASY	PDLYSFGL
AQGLGKMERLLASYRGALEPNTPLGDLSGSLGHPVE	FDAFTTGF
AQGLGKMERLLASYRGALEPNTPLGDLSGSLGHPVE	GNWNKFQGSW
SAQGLGKMERLLASYRGALEPNTPLGDLSGSLGHPVE	KIFEPLVA
SAQGLGKMERLLASYRGALEPNTPLGDLSGSLGHPVE	APPSMRLRF
SAQGLGKMERLLASYRGALEPNTPLGDLSGSLGHPVE	LGNWSNLRGAW
SAQGLGKMERLLASYRGALEPNTPLGDLSGSLGHPVE	LSSSNSPSSTPLGFLSQDHS
SAQGLGKMERLLASYRGALEPNTPLGDLSGSLGHPVE	PRVYSFGL
SAQGLGKMERLLASYRGALEPNTPLGDLSGSLGHPVE	AGWSSTSRAW
RSAQGLGKMEHLLASYRGALEPNTPLGDLSGSLGHPVE	VSHNNFLRF
RSAQGLGKMEHLLASYRGALEPNTPLGDLSGSLGHPVE	VGFYANRY
RSAQGLGKMERLLASYRGALEPNTPLGDLSGSVGHPVE	AWSALHGAW
RSAQGLGKMERLLASYRGALEPNTPLGDLSGSLGHPVE	DVRTPALRLRF
RSAQGLGKMEHLLASYRGALEPNTPLGDLSGSLGHPVE	HIGSLYRS
RSAQGLGKMEHLLASYRGALEPNTPLGDLSGSLGHPVE	KMYDFGL
RSAQGLGKMERLLASYRGALEPNTPLGDLSGSLGHPVE	ARPYSFGL
RSAQGLGKMEHLLASYRGALEPNTPLGDLSGSLGHPVE	RSAQGLGKMERLLVSYRGAVEPNTPLGDLSGSLGHPVE
RSAQGLGKMERLLASYRGALEPNTPLGDLSGSLGHPVE	RSAEGLGRMGRL
RSAQGLGKMERLLASYRGALEPNTPLGDLSGSLGHPVE	HIGSLYRS
RSAQGLGKMERLLASYRGALEPNTPLGDLSGSLGHPVE	YSQVSRPRF
RSAQGLGKMERLLASYRGALEPNTPLGDLSGSLGHPVE	TGWNKFQGSW
RSAQGLGKMERLLASYRGALEPNTPLGDLSGSLGHPVE	RSVEGASRMEKLL
RSAQGLGKMERLLASYRGALEPNTPLGDLSGSVGHPVE	LDGPLAPFLRF
RSAQGLGKMEHLLASYRGALEPNTPLGDLSGSLGHPVE	APSGFLGMRG
RSAQGLGKMERLLASYRGALEPNTPLGDLSGSVGHPVE	APQGNFLRF
RSAQGLGKMERLLASYRGALEPNTPLGDLSGSVGHPVE	TAGPYAFGL
RSAQGLGKMERLLASYRGALEPNTPLGDLSGSLGHPVE	RSAQGLGKMERLLVSYRGAVEPNTPLGDLSGSLGHPVE
RSAQGLGKMEHLLASYRGALEPNTPLGDLSGSLGHPVE	LAYNRSFLRF
RSAQGLGKMERLLASYRGALEPNTPLGDLSGSLGHPVE	RGPYAFGL
RSAQGLGKMEHLLASYRGALEPNTPLGDLSGSLGHPVE	TNYGGFLRF
RSAQGLGKMERLLASYRGALEPNTPLGDLSGSLGHPVE	RNFLRF
RSAQGLGKMERLLASYRGALEPNTPLGDLSGSLGHPVE	NNWSKFQGSW
RSAQGLGKMERLLASYRGALEPNTPLGDLSGSLGHPVE	SDMYSFGL
RSAQGLGKMERLLASYRGALEPNTPLGDLSGSVGHPVE	RSAQGMGKMEHLL
RSAQGLGKMEHLLASYRGALEPNTPLGDLSGSLGHPVE	QWAAILGAGWN
RSAQGLGKMEHLLASYRGALEPNTPLGDLSGSLGHPVE	LPVYNFGL
RSAQGLGKMERLLASYRGALEPNTPLGDLSGSLGHPVE	GHRNFLRF
RSAQGLGKMEHLLASYRGALEPNTPLGDLSGSLGHPVE	SGDWSSLRGAW
RSAQGLGKMEHLLASYRGALEPNTPLGDLSGSLGHPVE	VTWGKFQGSW
RSAQGLGKMEHLLASYRGALEPNTPLGDLSGSLGHPVE	LKAYDFGL
RSAQGLGKMEHLLASYRGALEPNTPLGDLSGSLGHPVE	TAGPYAFGL
RSAQGLGKMEHLLASYRGALEPNTPLGDLSGSLGHPVE	GKPYAFGL
RSAQGLGKMERLLASYRGALEPNTPLGDLSGSLGHPVE	SPYAFGL
RSAQGLGKMERLLASYRGALEPNTPLGDLSGSVGHPVE	SVAYGFGL
RSAQGLGKMERLLASYRGALEPNTPLGDLSGSLGHPVE	SSDKEDVVEGER
RSAQGLGKMERLLA	LPMYNFGL
RSAQGLGKMERLLASYRGALEPNTPLGDLSGSLGHPVE	YEQDFLRF
AQGLGKMERLLASYRGALEPNTPLGDLSGSLGHPVE	AASPYSFGL
RSAQGLGKMEHLLASY	LTHPFLRF
LLASYRGALEPNTPLGDLSGSLGHPVE	SSRFVGGSRY
GALEPNTPLGDLSGSLGHPVE	APNKNFLRF
RSAQGLGKMEHLLASYRGALEPNTPLGDLSGSLGHPVE	TAPYAFGL
RSAQGLGKMEHLLASYRGALEPNTPLGDLSGSLGHPVE	LSGFYANRY
AQGLGKMERLLASYRGALEPNTPLGDLSGSLGHPVE	LPVYNFGL
RSAQGLGKMEHLLASY	LSGFYANRY
RSAQGLGKMERLLASYRGALEPNTPLGDLSGSVGHPVE	RSAQGMGKMERL
SAQGLGKMERLLASYRGALEPNTPLGDLSGSLGHPVE	AGWNKFQGSW
RSAQGLGKMERLLASYRGALEPNTPLGDLSGSLGHPVE	ALTTLYAFGL
AQGLGKMERLLASYRGALEPNTPLGDLSGSLGHPVE	AAPYAFGL
AQGLGKMERLLASYRGALEPNTPLGDLSGSLGHPVE	LYEQDFLRF
RSAQGMGKMERLLASYRGAVEPNTPLGDLPGGLVHPVE	HFPLDSLSGQV
SAQGLGKMERLLASYRGALEPNTPLGDLSGSLGHPVE	APRPYSFGL
RSAQGLGKMERLLASYRGALEPNTPLGDLSGSLGHPVE	QIRYHQCYFNPISCF
AQGLGKMERLLASYRGALEPNTPLGDLSGSLGHPVE	SPRLTYFGL
LASYRGALEPNTPLGDLSGSLGHPVE	QGNFLRF
RSAQGLGKMEHLLASYRGALEPNTPLGDLSGSLGHPVE	LTNYGGFLRF
SAQGLGKMERLLASYRGALEPNTPLGDLSGSLGHPVE	SKSPYSFGL
YKIFEPLRESN	IFVGGSRY
YKIFEPLRESN	AASPYSFGL
YKIFEPLRES	GKPYAFGL
YKIFEPLR	LNWNKFQGSW
YKIFEPLR	RSVEGASRMEKL
YKIFEPLRE	SGHYNFGL
YKIFEPLRE	ERAYSFGL
YKIFEPLRES	RSAQGLGKMERLLAS
YKIFEPLRESNL	SQPSMRLRF
YKIFEPLR	PADLYEFGL
YKIFEPLR	APQGNFLRF
KIFEPLVA	PSMRLRF
YKIFEPLRE	LGDRNFLRF
YKIFEPLRES	DNFAFAPRP
YKIFEPL	LTNRNFLRF
YKIFEPLRE	GSGQYAFGL
YKIFEPLRES	EIDRSSFGFN
KIFEPLVA	AGPYAFGL
KIFEPLVA	TRPYSFGL
YKIFEPLRESNL	QRDYAFGL
YKIFEPLRESN	RSAEGLGRMGRLL
YKIFEPLRESN	EMPSLRLRF
KIFEPLVA	LGDRNFLRF
YKIFEPL	ERPYSFGL
YKIFEPLRESNL	DRLYAFGL
YKIFEPLRESNL	NPSNFLRF
ESEAATIDQHHDDHHLAVQQHSAAAAAAAPAGLSPHSS	YSQVSRPRF
ESEAATIDQHHDDHHLAVQQHSAAAAAAAPAGLSPHSS	LPMYNFGL
ESEAATIDQHHDDHHLAVQQHSAAAAAAAPAGLSPHSS	QRAYSFGL
ESEAATIDQHHDDHHLAVQQHSAAAAAAAPAGLSPHSS	LNNNWSKFQGSW
DVASQLVGVDQGVALQNARN	ARAYDFGL
DVASQLVGVDQGVALQNARN	GGWNKFQGSW
DVASQLVGVDQGVALQNARN	SGPYSFGL
DVASQLVGVDQGVALQNARN	NTGMATLCR
GGRNFLRF	TNYGGFLRF
PSDNFLRF	ALDRNFLRF
GGRNFLRF	LVKYSFGL
GGRNFLRF	RARPRF
PSDNFLRF	NQPNFLRF
YGNRSFLRF	VGPYAFGL
SDEDDASDMMMMDPASYNRYV	APSGFLGMRG
SDEDDASDMMMMDPASYNRYV	SKSPYSFGL
SDEDDASDMMMMDPASYNRYV	YGAHVFLRF
SDEDDASDMMMMDPASYNRYV	NFDEIDRSGFGFH
SDEDDASDMMMMDPASYNRYV	SKWNKFQGSW
SDEDDASDMMMMDPASYNRYV	ATGQYAFGL
SDEDDASDMMMMDPASYNRYV	ADKNFLRF
SDEDDASDMMMMDPASYNRYV	PSMRLRF
SDEDDASDMMMMDPASYNRYV	HIGSLYRS
SDEDDASDMMMMDPASYNRYV	ARPYAFGL
SDEDDASDMMMMDPASYNRYV	LPLYNFGL
SDAEEFGLPGGPLAFDNNVQEDDLTDYPMEE	AGWSSLKGAW
SDAEEFGLPGGPLAFDNNVQEDDLTDYPMEE	ATGQYAFGL
SDEDDASDMMMMDPASYNRYV	AGWNKFQGSW
SDEDDASDMMMMDPASYNRYV	LGNWNKFQGSW
SDEDDASDMMMMDPASYNRYV	SPYAFGL
SDEDDASDMMMMDPASYNRYV	PNPYAFGL
SDEDDASDMMMMDPASYNRYV	QRTYSFGL
SDEDDASDMMMMDPASYNRYV	GPYSFGL
SDEDDASDMMMMDPASYNRYV	PRVYSFGL
SDEDDASDMMMMDPASYNRYV	SPRLTYFGL
SDEDDASDMMMMDPASYNRYV	EIDRSGFGFA
SDEDDASDMMMMDPASYNRYV	PAFYSQRY
SDEDDASDMMMMDPASYNRYV	GRSAFAFGPRP
SDEDDASDMMMMDPASYNRYV	LNWNKFQGSW
SDEDDASDMMMMDPASYNRYV	GPFLRF
SDEDDASDMMMMDPASYNRYV	FNNFSPRL
SDEDDASDMMMMDPASYNRYV	LSLSRYH
SDEDDASDMMMMDPASYNRYV	LVKYSFGL
SVDRQLSEQKTRDAPVAPTATIHSPAKTQESHRS	YKIFEPL
SVDRQLSEQKTRDAPVAPTATIHSPAKTQESHRS	SVEGVSRMEKL
SVDRQLSEQKTRDAPVAPTATIHSPAKTQESHRS	SGNYNFGL
SVDRQLSEQKTRDAPVAPTATIHSPAKTQESHRS	TGPYAFGL
SVDRQLSEQKTRDAPVAPTATIHSPAKTQESHRS	LPMYNFGL
SVDRQLSEQKTRDAPVAPTATIHSPAKTQESHRS	LPGVNFLRF
SVDRQLSEQKTRDAPVAPTATIHSPAKTQESHRS	IRAWQ
SVDRQLSEQKTRDAPVAPTATIHSPAKTQESHRS	VSHNNFLRF
SVDRQLSEQKTRDAPVAPTATIHSPAKTQESHRS	RSAQGLGKMERLLASY
SDEDDASDMMMMDPASYNRYV	PKSNFLRF
SDEDDASDMMMMDPASYNRYV	AGWSSMRGAW
SDEDDASDMMMMDPASYNRYV	RSTQGYGRMDPIL
SDEDDASDMMMMDPASYNRYV	NFDEIDRAGFGFA
SDEDDASDMMMMDPASYNRYV	TSPMEPSAALAVEHGTTHPLE
SDEDDASDMMMMDPASYNRYV	PKSNFLRF
SDEDDASDMMMMDPASYNRYV	RSAQGMGKMERL
SDEDDASDMMMMDPASYNRYV	SMPSLRLRF
SDEDDASDMMMMDPASYNRYV	ALTTLYAFGL
SDEDDASDMMMMDPASYNRYV	TAPYAFGL
SDEDDASDMMMMDPASYNRYV	FVNSRY
SDEDDASDMMMMDPASYNRYV	LSPRNFLRF
SVDRQLSEQKTRDAPVAPTATIHSPAKTQESHRS	LVKYSFGL
EDNLYHDLSED	SLDGVFLQSPH
DEDNLYHELSED	GGPYEFGL
HYSSLLR	QRPYSFGL
HYSSLLRNGPLPFIQD	YKIFEPLRESN
HYSSLLRNGPLPFIQD	YKIFEPLRESN
HYSSLLRNGPLPFIQD	RSFLRF
HYSSLLRNGPLPFIQD	NPYSFGL
FLGSVLRQDGRLPIWGF	FTSKNYLRF
HLSSLARNNAYPKDLRE	APRPYSFGL
FLGSVLRQDGRLPIWGF	TVAYGFGL
HLSSLARNNAYPKDLRE	NSYDFGL
FLGSVLRQDGRLPIWGF	ARGYDFGL
HYSSLLR	QRDYSFGL
HYSSLLR	APPSMRLRF
HIGSLYRS	PRNYAFGL
HIGSLYRD	SGPYAFGL
HIGSLYRS	TQNWTKFQGSW
HIGSLYRS	IRAWQ
EDNLYHDLSED	GVNWSNLRGAW
DEDNLYHELSED	SPRNFLRF
FLGSVLRQDGRLPIWGF	SGAYSFGL
HYSSLLR	FTSKNYLRF
HIGSLYRS	QWLYSMFGL
HFGSLLKSPSYRAISIP	GIYGFGL
DEDNSQNLSED	QWLYSMFGL
DEDNSQNLSED	RSVEGVSRME
NEDNLLNLSED	AGPYAFGL
HLSSLARNNAYPKDLRE	VTWGKFQGSW
HIGSLYRD	SNFAFAPRP
DEDNSYYDLNED	AGQYAFGL
DEDNSYYDLNED	RSVEGASRMEKLLSS
HLSSLARNNAYPKDLRE	SVAYGFGL
DEDNSQNLAED	GGSLYSFGL
DEDNSQNLAED	SLLKTASLDPRVT
FYASLLKSDSPPQTAYLNSMFYRQD	SRQYSFGL
FYASLLKSDSPPQTAYLNSMFYRQD	RSVEGVSRME
FYASLLKSDSPPQTAYLNSMFYRQD	AWSALHGAW
FYASLLKSDSPPQTAYLNSMFYRQD	AYNRSFLRF
HIGSLYRD	YPSGFLGMR
HIGSLYRD	PRVYGFGL
DEDSLYQDLNED	RSAQGLGKMEHLLASYRGALEPNTPLGDLSGSLGHPVE
NEDNLLNLSED	DRTYSFGL
HFGSLLKSPSYRAISIP	LTGNRNFLRF
HFGSLLKSPSYRAISIP	PSDNFLRF
YFASLLKSRAFGDDSKLIPHNAAGDSEPHLQ	LFYSQRY
YFASLLKSRAFGDDSKLIPHNAAGDSEPHLQ	AGPYSFGL
YFASLLKSRAFGDDSKLIPHNAAGDSEPHLQ	NFDEIDRTGFGFH
YFASLLKSRAFGDDSKLIPHNAAGDSEPHLQ	RSVEGASRMEKLL
DEDNTNSLSED	QFDEYGHMRF
DEDNTNSLSED	NCFFNEDFLWCVYATER
YFASLLKSRAFGDDSKLIPHNAAGDSEPHLQ	RSVEGVSRMEKL
HFGSLLKSPSYRAISIP	AHKNFLRF
HFGSLLKSPSYRAISIP	QWLYSMFGL
FYASLLKSDSPPQTAYLNSMFYRQD	SGPYAFGL
YFASLLKSRAFGDDSKLIPHNAAGDSEPHLQ	GNNFLRF
YFASLLKSRAFGDDSKLIPHNAAGDSEPHLQ	HPLSFVSALRF
DEDSLYQDLNED	LYEQDFLRF
HFGSLLKSPSYRAISIP	ANQYAFGL
HFGSLLKSPSYRAISIP	LFDDFLRF
HFGSLLKSPSYRAISIP	EGFYSQRY
SFGVQQDSDSDHNDALTLPAASPVEGIPSQSPQTQALE	APRNFLRF
SFGVQQDSDSDHNDALTLPAASPVEGIPSQSPQTQALE	KHKNYLRF
HIGSIYR	NEDNLLNLSED
HIGSIYR	ARAYDFGL
HIGSIYR	YGNRPHLRF
HIGSIYR	AQGLGKMERLLASYRGALEPNTPLGDLSGSLGHPVE
HIGSIYR	TPHTYSFGL
HIGSIYR	LELNFLRF
HIGSIYR	ASPYAFGL
HIGSIYR	SRFVGGSRY
HIGSIYR	GHRNFLRF
HIGSIYR	DGPLAPFLRF
HIGSIYR	TRNFLRF
HIGSIYR	KLPYSFGL
QDLDHVFLR	GRPNFLRF
DDAFHSPESRFHPWL	QVNFSPGW
DDAFHSPESRFHPWL	LNPFLRF
DDAFHSPESRFHPWL	SDRNYLRF
EIDRSGFGF	TVAYGFGL
EIDRSGFGF	ARPYAFGL
NFDEIDRSGFGF	GPPYSFGL
NFDEIDRSGFGF	RSAQGLGKMERLL
NFDEIDRSGFGFV	QVNFSPGW
DFDEIDRSGFGFA	GLSRNYLRF
DFDEIDRSGFGFV	SRNYLRF
DFDEIDRSSFGFN	SLPGAFMG
NFDEIDRSSFGFV	LNPSNFLRF
DFDEIDRSSFGFV	QGMYSFGL
NFDEIDRSGFGFA	QFDEYGHMRF
NFDEIDRSSFGFV	LTHPFLRF
DFDEIDRSGFGFV	KIFEPLVA
NFDEIDRSGFGFA	LASYRGALEPNTPLGDLSGSLGHPVE
DFDEIDRSSFGFN	LVKYSFGL
NFDEIDRSGFA	THPFLRF
NFDEIDRSSFGFN	PSLRLRF
NFDEIDRSGFGFV	GPKNFLRF
TPRDIANLY	PSAYSFGL
NFDEIDRSGF	PDLYSFGL
NFDEIDRSSF	FTSKNYLRF
EIDRSSFGFN	KMYDFGL
FDEIDRSGFG	VGPYAFGL
NFDEIDRSGF	RSAEGLGRMGRLL
EIDRSGFGFA	YEQDFLRF
EIDRSGFGFA	RNMYSFGL
NFDEIDRSSFA	GGSLSDASWRW
DFDEIDRSSFGFV	RSVEGASRMEKLLS
NFDEIDRSSF	QRAYSFGL
DFDEIDRSGFG	GGPYEFGL
NFDEIDRSGFG	KLPYSFGL
NFDEIDRSGFA	LRNLRF
NFDEIDRSGFG	QGMYSFGL
FDEIDRSGFGFA	TGPYAFGL
NFDEIDRSSFGFN	PGVNFLRF
DEIDRSGFGFA	SGQYSFGL
DEIDRSGFGFA	RNMYSFGL
NFDEIDRSSFGF	PKTYSFGL
FDEIDRSGFA	DRTYSFGL
NFDEIDRSSFA	AHKNFLRF
NFDEIDRSSFGF	EFLRF
FDEIDRSGFG	KIFEPLRDKNL
TPRDIANLY	GSNWSNLRGAW
EIDRSSFGFN	SSFSPRP
FDEIDRSGFGFA	RSVEGASRMEKL
NFDEIDRSGFGFN	PRVYGFGL
NFDEIDRSSFGFA	LETNFLRF
DFDEIDRSGFGFA	ALDRNFLRF
DFDEIDRSGFG	DIGDLLEGKD
DFDEIDRSGFA	SGHYNFGL
DFDEIDRSGFA	SRGPDMSLGG
NFDEIDRSSFG	RFYANRY
NFDEIDRSSF	GVNWSNLRGAW
NFDEIDRSSF	RSVEGVSRMEKLLSSISPSSTPLG
NFDEIDRSSFGFA	VRFSPWG
NFDEIDRSSFGFA	PSMRLRF
NFDEIDRSSFGFA	NTGMATLCR
DFDEIDRSSFA	QVNFSTGW
DFDEIDRSSFA	GRPNFLRF
NFDEIDRSSFG	VGFYANRY
DFDEIDRSSFGFA	TPSYAFGL
NFDEIDRSGFGFA	PRNYAFGL
DFDEIDRSSFGFA	APNKNFLRF
NFDEIDRSGFGFA	GPPYSFGL
NFDEIDRSGFGFA	SRNYLRF
FDAFTTGFGHS	PSMYAFGL
FDAFTTGFGHS	SVEGVSRMEKL
AVLLPKKTEKK	RSAEGLGRMGRL
AVLLPKKTEKK	RSAQGLGKMERLLASYRGALEPNTPLGDLSGSLGHPVE
AVLLPKKTEKK	AYSDRNYLRF
AVLLPKKTEKK	SPRLTYFGL
AVLLPKKTEKK	DEDNTNSLSED
AVLLPKKTEKK	RFVGGSRY
NSELINSILGLPKVMNDA	ALTTLYAFGL
NSELINSLLGIPKVMNDA	KIFEPLREDNL
NSELINSILGLPKVMNDA	YKIFEPLRES
NSELINSLLGIPKVMNDA	ELYAFPRV
NSELINSLLGIPKVMNDA	NPSNFLRF
NSELINSILGLPKVMNDA	APRNFLRF
NSELINSLLGIPKVMNDA	DIGDLLEGKD
NSELINSLLGISRLMNEA	ADMYSFGL
NSELINSLLGLSRLMNEA	GGPYAFGL
NSELINSILGLPKVMNDA	PDMYGFGL
NSELINSILGLPKVMNDA	EMPSLRLRF
NSELINSLLGLSRLMNEA	GLSRNYLRF
NSELINSLLGLSRLMNEA	AAGLQNYDFG
NSELINSLLGISRLMNEA	YGNRPHLRF
NSELINSLLGISRLMNEA	SPRLTYFGL
NSELINSLLGIPKVMNDA	DRLYAFGL
NSELINSILGLPKVMNDA	ALDLEYHLLPSRGEASLSTGGVNPPG
NSELINSLLGIPKVMNDA	SGAYSFGL
NSELINSLLGLSRLMNEA	YAIAGRPRF
NSELINSILGLPKVMNDA	SQPSKNYLRF
NSELINSILGLPKVMNDA	SAGPYAFGL
NSELINSLLGISRLMNEA	DGGRNFLRF
NSELINSLLGLSRLMNEA	RSAQGMGKMERL
NSELINSLLGLSRLMNEA	AGQYAFGL
QDLKYQEREMVAELAQQIYRVAQAPWAGAVGPH	HIGSLYRD
QDLKYQEREMVAELAQQIYRVAQAPWAGAVGPH	SRQYSFGL
QDLKYQEREMVAELAQQIYRVAQAPWAGAVGPH	AYPSLRLRF
QDLKYQEREMVAELAQQIYRVAQAPWAGAVGPH	SVRDVGSEEEDK
QDLKYQEREMVAELAQQIYRVAQAPWAGAVGPH	GPRNFLRF
QDLKYQEREMVAELAQQIYRVAQAPWAGAVGPH	PDMYSFGL
QDLKYQEREMVAELAQQIYRVAQAPWAGAVGPH	LRNLRF
NSELINSLLGLSRLMNEA	GLSRNYLRF
NSELINSLLGLSRLMNEA	LPMYNFGL
QDLKYQEREMVAELAQQIYRVAQAPWAGAVGPH	ARPYSFGL
QDLKYQEREMVAELAQQIYRVAQAPWAGAVGPH	ARPRNFLRF
QDLKYQEREMVAELAQQIYRVAQAPWAGAVGPH	DNFFSPRL
QDLKYQEREMVAELAQQIYRVAQAPWAGAVGPH	HIGSLYLSED
QDLKYQEREMVAELAQQIYRVAQAPWAGAVGPH	GFLGMR
NSELINSLLGIPKVMNDA	LFYSQRY
NSELINSILGLPKVMNDA	AGWSSLKGAW
NSELINSLLGIPKVMNDA	GAHKNYLRF
NSELINSLLGIPKVMNDA	SLGLRALRAGEMQK
NSELINSILGLPKVMNDA	SGPYSFGL
NSELINSILGLPKVMNDA	RSTQGYGRMDPIL
NSELINSLLGISRLMNEA	ERAYSFGL
NSELINSLLGIPKVMNDA	DLPKVDTALK
NSELINSLLGIPKVMNDA	ADLYSFGL
NSELINSILGLPKVMNDA	RSAQGLGKMER
NSELINSILGLPKVMNDA	YKIFEPLR
NSELINSLLGIPKVMNDA	ADPYAFGL
NSELINSLLGISRLMNEA	VRFSPWG
NSELINSLLGIPKVMNDA	LKAYDFGL
NSELINSLLGISRLMNEA	GLSRNYLRF
NSELINSLLGISRLMNEA	GPPYSFGL
GRSAFAFGPRP	LNQPNFLRF
GRSAFAFGPRP	TGNRNFLRF
SNFAFAPRP	AGHYSFGL
TNFAFSPRL	LSSRFVGGSRY
NPNMAEVLDERN	QLYAFPRV
DNFAFAPRP	SQPSKNYLRF
GSGFAFSPRL	FVNSRY
TNFAFSPRL	GQYAFGL
TNFAFAPRP	DRTPALRLRF
SNFAFAPRP	LTNRNFLRF
ATFAFAPRP	AAPYEFGL
LYFAPRL	RSVEGASRMEKLLS
ANFAFAPRP	DGMYSFGL
GSGFAFSPRL	RFYANRY
ANFAFAPRP	AAPYEFGL
NPNMAEVLDERN	YKIFEPLRES
GRSAFAFGPRP	RQFLRF
GRSAFAFGPRP	SGAYSFGL
ANFAFAPRP	PGMRTRRGYSLDI
ATFAFAPRP	TNRNFLRF
DNFAFAPRP	GPYSFGL
TNFAFAPRP	SGRNFLRF
LYFAPRL	SGQYSFGL
NPNMAEVLDERN	LNRNFLRF
NPNMAEVLDERN	GGGEYDDYGHLRF
TNFAFAPRP	ASNNLRF
DEITNLEEPEDTTSIPYRWWWPLVSV	FDAFTTGFGHS
DEITNLEEPEDTTSIPYRWWWPLVSV	SQPSKNYLRF
QDLDHVFLRF	QLYAFPRV
QDLDHVFLRF	GGSLYSFGL
AYNRSFLRF	SDRNFLRF
GDRNFLRF	NPYSFGL
GNRNFLRF	FDAFTTGFGHN
GNRNFLRF	YAIAGRPRF
GDRNFLRF	GYSVGLNYLRF
LNFTHKF	GNNFLRF
QRNFLRF	TRPYSFGL
DVRTPALRLRF	TPSYAFGL
DVRTPALRLRF	TRPYSFGL
NQPNFLRF	PDMYAFGL
NRSFLRF	GGPYAFGL
LNFTHKF	LTGNRNFLRF
QRNFLRF	TSFAFSPRL
QDLDHVFLRF	RYLPT
APQRNFLRF	LETNFLRF
RSFLRF	TGWNKFQGSW
SENRNFLRF	ERAYSFGL
AYNRSFLRF	LNPSNFLRF
RNFLRF	SSSEEDKHRF
AYNRSFLRF	NVYSFGL
APQRNFLRF	SVEGVSRMEKL
RSFLRF	RSVEGASRMEKL
NQPNFLRF	YKIFEPLRE
QDLDHVFLRF	RSVEGVSRMEKLLSSISPSSMPLG
NRNFLRF	RSVEGASRMEKL
NRNFLRF	LKAYDFGL
NRSFLRF	GPKNFLRF
SKNYLRF	APALRLRF
QRNFLRF	GIYGFGL
GNRNFLRF	YKIFEPLRE
GDRNFLRF	YSLRARPRF
RNFLRF	APTDMYSFGL
GNRNFLRF	PSAYSFGL
FTSKNYLRF	GFLGMR
EMPSLRLRF	DHVPFLRF
DENRNFLRF	GGPYAFGL
SENRNFLRF	STNWSSLRSAW
GAHKNYLRF	RSAQGMGKMERL
GRNFLRF	ASNNLRF
QRNFLRF	GGAYSFGL
GRNFLRF	GIYGFGL
GRNFLRF	TSWFKFQGSW
NRNFLRF	GPRNFLRF
QRNFLRF	RSAQGMGKMEHLL
SKNYLRF	GRYSFGL
DRNFLRF	AWPHSFS
NRNFLRF	RGPYAFGL
QDLDHVFLRF	AYPSLRLRF
NPSNFLRF	LNRSFLRF
NPSNFLRF	KMYDFGL
DARTAPLRLRF	RSAQGMGKMEHL
APQRNFLRF	QLYAFPRV
AYNRSFLRF	GQYAFGL
SENRNFLRF	AGHYSFGL
GRNFLRF	AASPYSFGL
NRSFLRF	QNNYGFGL
ENRNFLRF	LPLYNFGL
GAHKNYLRF	DENRNFLRF
GAHKNYLRF	LTRPLRF
GYSKNYLRF	KLPYSFGL
GYSKNYLRF	GRYSFGL
GYSKNYLRF	SRNYLRF
QDLDHVFLRF	YKIFEPL
QDLDHVFLRF	SNPYSFGL
DVRTPALRLRF	VGPYAFGL
DVRTPALRLRF	VGFYANRY
HVFLRF	KIFEPLRDKNL
SKNYLRF	YKIFEPLRE
DRNFLRF	KIFEPLRDKN
GDRNFLRF	EFVDPNLRF
EMPSLRLRF	QGFYSQRY
GAHKNYLRF	APPSMRLRF
SENRNFLRF	YPSGFLGMR
SENRNFLRF	SGSYNFGL
GYSKNYLRF	SYDFGL
APQRNFLRF	ERPYSFGL
APQRNFLRF	MPYLRF
AYNRSFLRF	RARPRF
DVRTPALRLRF	THPFLRF
LNFTHKF	TSFAFSPRL
LNFTHKF	ERPYSFGL
SKNYLRF	QRAYSFGL
APQRNFLRF	THPTYSFGL
HVFLRF	QNNYGFGL
DRNFLRF	RYLPT
GYNRSFLRF	AGQYAFGL
DENRNFLRF	FNAWA
SMPSLRLRF	RNMYSFGL
SMPSLRLRF	AAPYAFGL
QRNFLRF	QVNFSTGW
HDSPHVFLRF	ARSYNFGL
GAHKNYLRF	NSYDFGL
SMPTLRLRF	LFDDFLRF
ENRNFLRF	RNMYSFGL
ENRNFLRF	RSVEGVSRMEKLLSSISPSSTPLGFLSQ
ENRNFLRF	AQPSMRLRF
DGGRNFLRF	PNPYAFGL
DGGRNFLRF	RQFLRF
GAHKNYLRF	QRPYSFGL
AYSDRNFLRF	FPAFTTGFGSH
QINFSPGW	RSVEGVSRMEKLLSSISPS
EINFSPGW	RSVEGVSRME
QLNFSPGW	TDGFAFSPRL
QLNFSPGW	PGVNFLRF
QINFSPGW	YKIFEPLR
ELNFSPGW	EDDSDIE
FVGGSRY	TSWFKFQGSW
EFDDYGHMRF	SDRNFLRF
FVGGSRY	DRNFVLRF
EFDDYGHMRF	RSAQGMGKMERL
VPADYDSLNDVYDWLADHAVN	SPYEFGL
VPADYDSLNDVYDWLADHAVN	RSVEGVSRMEKLLSSISPSSTPLG
VPADYDSLNDVYDWLADHAVN	SPHYDFGL
VPADYDSLNDVYDWLADHAVN	SVAYGFGL
VPADYDSLNDVYDWLADHAVN	RYLPT
SSRFVGGSRY	GGGSSRDPML
SSRFVGGSRY	QNMYSFGL
SSRFVGGSRY	SPRNFLRF
SSRFVGGSRY	ADMYSFGL
FYSQRY	ELYAFPRV
QGFYSQRY	YPSGFLGMR
QGFYSQRY	VLGALSRSRLA
RKPPFNGSIF	YASSLPGGF
RKPPFNGSIF	SNPYSFGL
EWYSQRY	RSVEGASRMEKLLSSSNSPSSTPLG
QGFYSQRY	FSPRL
QGFYSQRY	LRQFLRF
SGFYANRY	SRNFLRF
SGFYANRY	ATGQYAFGL
SGFYADRY	SSGQYAFGL
EGFYSQRY	AHRNFLRF
FYANRY	HVFLRF
FYANRY	SDRNYLRF
FYSQRY	ANQYAFGL
SGFYADRY	RSAQGMGKMEHL
SGFYANRY	KIFEPLRDKN
LEWYSQRY	QGMYSFGL
EWYSQRY	AGGAYSFGL
EWYSQRY	NYDKNFLRF
PAFYSQRY	PSMYAFGL
EGFYSQRY	EFLRF
GYRKPPFNGSIF	DLPKVDTALK
GYRKPPFNGSIF	GSGFAFSPRL
GYRKPPFNGSIF	PRVYSFGL
GYRKPPFNGSIF	KMYDFGL
GYRKPPFNGSIF	NNNWSKFQGSW
GYRKPPFNGSIF	QRDYAFGL
GYRKPPFNGSIF	RSVEGSSRMERLLSSGSSSSEPLSFLSQDQSVS
GYRKPPFNGSIF	NFDEIDRSA
APPSMRLRF	YKIFEPL
APPSMRLRF	LYFAPRL
APPSMRLRF	RSAQGMGKMEHL
APPSMRLRF	DHVPFLRF
DMGWQVAQRSMPSLRLRF	FPAFTTGFGHS
DMGWQVAQRSMPSLRLRF	AGHYSFGL
DMGWQVAQRSMPSLRLRF	GGSLYSFGL
DMGWQVAQRSMPSLRLRF	KVKFSAWG
DMGWQVAQRSMPSLRLRF	RFSPRLM
DMGWQVAQRSMPSLRLRF	AGWSSMRGAW
NVDQADPILDHDLV	RYLPT
NVDQADPILDHDLV	EAYAFGL
NVDQADPILDHDLV	SGQYSFGL
NVDQADPILDHDLV	LELNFLRF
DMGWQVAQRSMPSLRLRF	LGRPNFLRF
APSGFLGMR	AGPYSFGL
APSGFLGMR	AGPYAFGL
TPSGFLGMR	SRNYLRF
APSGFLGMR	SGSYNFGL
TPSGFLGMR	ANQYAFGL
TPSGFLGMR	ADPYAFGL
SGFLGMR	GDRNFLRF
SGFLGMR	LPGVNFLRF
APSGFLGMR	THPTYSFGL
APSGFLGMR	NTGMATLCR
APSGFLGMR	GYNRSFLRF
PSGFLGMR	TGGPYAFGL
APSGFLGMRG	LPMYNFGL
TPSGFLGMR	RFSPRLM
TPSGFLGMR	SGHYAFGL
YPSGFLGMR	ERAYSFGL
APSGFLGMRG	RSAQGMGKMERLLASYRAAVEPNTPLGDLPGGLVHPVE
TPSGFLGMR	LNRSFLRF
APSGFLGM	GPFLRF
YPSGFLGMR	SNPYSFGL
	SSGQYAFGL
	GRYSFGL
	IFVGGSRY
	RSMPRFLSL
	YAIAGRPRF
	QWAAILGAGWN
	AYSNLNYLRF
	SDRNYLRF
	TGNRNFLRF
	LNQPNFLRF
	RNMYSFGL
	GYSVGLNYLRF
	KVKFSAWG
	PAFYSQRY
	YPSGFLGMR
	GGSLYSFGL
	GFSWNSLE
	VEPLSLEVRAP
	SGYSFGL
	EFVDPNLRF
	YPSGFLGMR
	KMYDFGL
	LDRNFLRF
	ERPYSFGL
	SMPSLRLRF
	ARPYSFGL
	AWSNLQGAW
	SLPWSNFQ
	QGMYSFGL
	SGRNFLRF
	TVAYGFGL
	SGPYSFGL
	YRGALEPNTPLGDLSGSLGHPVE
	EIDRSGFGF
	LPLYNFGL
	SGHYAFGL
	RNMYSFGL
	LNPFLRF
	SLAGEDGGAQAQ
	GKPYAFGL
	YAFGSLD
	ARPYAFGL
	GGGSSRDPML
	LNRNFLRF
	QNMYSFGL
	FNAWA
	TNRNFLRF
	FTSKNYLRF
	DGNRNFLRF
	YGNRSFLRF
	QNMYSFGL
	SDMYSFGL
	SISPSSTPLGFLSQDHSVN
	FEPSLRLRF
	PDMYAFGL
	FDAFTTGF
	QNMYSFGL
	RSVEGASRMEKLLSSSNSPSSTPLGFLSQDHSVN
	QRDYAFGL
	PADLYEFGL
	LMFAPLAWPKGGARW
	RSVEGVSRMEKLLSSISPS
	QGMYSFGL
	PDMYAFGL
	RSAQGMGKMEHL
	PNPYAFGL
	PWGNQFSL
	NYDKNFLRF
	DYMGWMDF
	HIGSLYRD
	PDMYSFGL
	NQPNFLRF
	NPYSFGL
	GDPYAFGL
	KLPYSFGL
	PSMYAFGL
	QRDYSFGL
	NFDEIDRSGFA
	DPYAFGL
	RDRNFLRF
	SLHYSRL
	LPLYNFGL
	ARSYNFGL
	TVAYGFGL
	DRLYAFGL
	RSAQGMGKMEHL
	LYEQDFLRF
	SLRFPRRAY
	ATGQYAFGL
	DGPYSFGL
	YSLLGQMFW
	TRNFLRF
	PRVYSFGL
	GNSFLRF
	NFDEIDRSSFA
	AGPYAFGL
	PSAYSFGL
	PDMYSFGL
	AGGAYSFGL
	QRDYAFGL
	AAPYEFGL
	PRNYAFGL
	LAYNRSFLRF
	LPVYNFGL
	TNYGGFLRF
	SMPTLRLRF
	AGPYSFGL
	GHYNFGL
	AQPSMRLRF
	APQPYAFGL
	SYAFGL
	QRAYSFGL
	VPDAPKEVSKGHEGGRLQ
	ASPYAFGL
	DGPLAPFLRF
	FYSQRY
	LSPRNFLRF
	PKTYSFGL
	GGGSSRDPML
	SKSPYSFGL
	RSTQGYGRMDPIL
	PRTYSFGL
	PLGDLSGSLGHPVE
	TGGPYAFGL
	YGAHVFLRF
	RSAQGMGKMERL
	AQWGSSL
	QGFYSQRY
	SGYSFGL
	SYAFGL
	GPPYSFGL
	SKWNKFQGSW
	SLPWSNFQ
	ARSYNFGL
	RSVEGASRMEKLLSSSNSPSSTPLGF
	KMYDFGL
	APRPYSFGL
	QGMYSFGL
	ADPYAFGL
	ADKNFLRF
	LPVYNFGL
	GDPYAFGL
	DQNRNFLRF
	SGDWSSLRGAW
	YGNRSFLRF
	RNMYSFGL
	PSMYAFGL
	LFYSQRY
	ARPYAFGL
	QWLYSMFGL
	SGFYANRY
	QGMYSFGL
	GGPYAFGL
	RSAEGLGRMGRL
	RGPYAFGL
	QRDYSFGL
	NTGMATLCR
	CFITNCPPG
	PSMYAFGL
	MPYLRF
	EFVDPNLRF
	PRDYAFGL
	ARAYDFGL
	QRTYSFGL
	QGMYSFGL
	SPYEFGL
	FYSQRY
	FPAFTTGFGSH
	PNPYAFGL
	EAYAFGL
	SLQLSRGNFD
	VGFYANRY
	GYGDRNFLRF
	NYDKNFLRF
	CFITNCPPG
	RSVEGASRMEKLLT
	GPPSLRLRF
	RSAQGLGKMER
	ALEPNTPLGDLSGSLGHPVE
	ADMYSFGL
	SPHYNFGL
	SRQYSFGL
	NVYSFGL
	GAHKNYLRF
	LGSLSDSSRSSSVLLRSQSVQEMSRSFEGSEPS
	KHKNYLRF
	SPYAFGL
	RSVEGASRMEKLLSSSNSPSSTPLG
	QNMYSFGL
	SMPTLRLRF
	PDLYSFGL
	RSAQGLGKMEHLLASY
	SGHYNFGL
	SGSYNFGL
	HSPSSASYDFGL
	QGFYSQRY
	DYMGWMDF
	HDSPHVFLRF
	QNMYSFGL
	QGFYSQRY
	RFYANRY
	NFLRFNRG
	APQPYAFGL
	GYGDRNFLRF
	SQPSMRLRF
	ADMYSFGL
	SDYAFGL
	HVFLRF
	SLESGWNF
	DGPYSFGL
	PDMYSFGL
	EDDSDVE
	DQNRNFLRF
	SPHYDFGL
	AGGAYSFGL
	MFAPLSGLPGNLRTI
	LAPQRNFLRF
	LNNNWSKFQGSW
	RSAQGLGKMEHLLASY
	NVYSFGL
	SGHYAFGL
	AGHYSFGL
	GSGQYAFGL
	ADMYSFGL
	FSGTYNFGL
	GGAYSFGL
	EPYAFGL
	YGSLPGFN
	YSFGL
	SGYSFGL
	SGNYNFGL
	NFDEIDRSA
	DFSAWA
	PDMYGFGL
	LPMYNFGL
	ALTTLYAFGL
	WNGTQSLF
	SGNYNFGL
	WSRGSWSLDAG
	QEDVGFS
	QLYAFPRV
	ARPRNFLRF
	KHKNYLRF
	QIRYHQCYFNPISCF
	GRWSDGSLSAW
	PDMYAFGL
	RSVEGVSRMEKLLSSISPSSMPLG
	RSTQGYGRMDRILAA
	RFYANRY
	RFVGGSRY
	YSLRARPRF
	WNGTQSLF
	GDPYAFGL
	GKPYAFGL
	VGAVGEDE
	QRPYSFGL
	GGAYSFGL
	TAGPYAFGL
	YKIFEPLR
	STPLGFLSQDHSVN
	MPYLRF
	EMPSLRLRF
	QLYAFPRV
	SPYAFGL
	DDNFLRF
	ARSYNFGL
	QIRYHQCYFNPISCF
	SSISPSSTPLGFLSQDHSVN
	RSVEGASRMEKLLSSSNSPSSTPLG
	SYSFGLG
	FEPSLRLRF
	PSDNFLRF
	DPYAFGLGKRPADL
	APALRLRF
	DFSAWA
	IFVGGSRY
	RSVEGVSRMEKL
	ELYAFPRV
	RSTQGYGRMDPIL
	YGGFM
	ANQYAFGL
	EGFYSQRY
	QRPYSFGL
	FSGTYNFGL
	GYSKNYLRF
	AAPYEFGL
	LSGFYANRY
	RSVEGVSRMEKLLS
	RSAQGLGKMERLLVSY
	ERAYSFGL
	DDNFLRF
	YGGFM
	DPYAFGL
	FVGGSRY
	YGNRSFLRF
	FSGTYNFGL
	QRTYSFGL
	PRVYGFGL
	SGNYNFGL
	SDMYSFGL
	NSYDFGL
	DYMGWMDF
	PDMYSFGL
	ERPYSFGL
	QNMYSFGL
	FYSQRY
	MPYLRF
	GPYSFGL
	EAYAFGL
	PRAYSFGL
	GHYNFGL
	VGPYAFGL
	SKSPYSFGL
	QRDYAFGL
	PSMYAFGL
	RSAQGLGKMERLLVSY
	SPHYNFGL
	FPAFTTGFGHS
	RMGRLRLASLEGG
	SGHYNFGL
	ERPYSFGL
	DARTAPLRLRF
	LDRNFLRF
	YDFGL
	ADPYAFGL
	EPYAFGLGKRPATDLYAFGL
	PDMYGFGL
	RSVEGVSRMEKLLS
	RSTQGYGRMDPIL
	AQPSMRLRF
	DNFFSPRL
	RSAQGMGKMEHLLA
	RFSPRLM
	RFSPRLM
	ERPYSFGL
	QNMYSFGL
	EDVVHSFLRF
	RSAQGMGKMEHLL
	QWNAAWSLG
	HSLSRYL
	QEDVGFS
	FYANRY
	RSAQGMGKMEHLL
	LFYSQRY
	KMYDFGL
	GDPYAFGL
	DRLYAFGL
	TNYGGFLRF
	SLLSGNSSPTSPS
	QFDEYGHMRF
	SSEDMDRLGFG
	FVNSRY
	YDFGL
	RFYANRY
	GRYSFGL
	QRPYSFGL
	FYANRY
	SYAFGL
	PRTYSFGL
	SGHYAFGL
	SDRNYLRF
	FSLQGYT
	DFYHSLPG
